# PRISM-Seq: An Ultra-sensitive Sequencing Approach For Mapping Lentiviral Integration Sites

**DOI:** 10.64898/2025.12.20.695659

**Authors:** Virender Kumar Pal, Marie Canis, Emily Stone, Nathan L. Board, Klara Lenart, Marcilio Jorge Fumagalli, Colin Kovas, R. Brad Jones, Michel Nussenzweig, Frauke Muecksch, Paul D. Bieniasz, Guinevere Q. Lee

## Abstract

Retroviral integration into host genomes is central to both HIV-1 persistence and the safety and function of lentiviral vectors used in gene and cell therapies. However, existing integration site assays remain limited by sensitivity, input requirements, and analytical complexity, and none have been validated at the single-molecule detection limit. Here, we introduce PRISM-seq, an ultra-sensitive workflow for genome-wide recovery of lentiviral-host junctions, paired with BulkIntSiteR, an open-source, fully automated pipeline for integration site annotation. We show that PRISM-seq accurately identifies proviral insertions across diverse genomic contexts, including euchromatin, heterochromatin, and repeat-rich centromeric regions, and detects high-confidence integration events down to a single input template molecule. By systematically characterizing assay- and amplification-associated noise, we developed a five-step quality control framework that removes PCR- and sequencing-derived artifacts. PRISM-seq also enables quantitative clonal tracking through replicate-based sampling and achieves performance comparable to or exceeding high-input assays at substantially reduced cost.
