## Supplementary Table 1-3 for "PRISM-Seq: An Ultra-sensitive Sequencing Approach For Mapping Lentiviral Integration Sites": Supplementary Table 1.csv

seqnames	start	end	strand	clone_ID	Integration.site	gene	expression_group	atac_activated_HC	atac_NOTactivated_HC	dist_atac_activated_HC	dist_atac_NOTactivated_HC	ChromHMM_anno	repeats	repClass
chr13	67485903	67485903	-	8E5/LAV	chr13_67485903_-_NoMatch	NoMatch	no_gene	FALSE	FALSE	14393	254664	Heterochromatin	FALSE	no_repeat_overlap
chr6	111352829	111352829	-	1	REV3L (chr6:111352829(-))	REV3L	mid_expression	FALSE	FALSE	50607	93065	Weak_Transcription	FALSE	no_repeat_overlap
chr7	158757908	158757908	-	2	ESYT2 (chr7:158757908(-))	ESYT2	high_expression	FALSE	FALSE	45242	21077	Strong_Transcription	FALSE	no_repeat_overlap
chr1	5984755	5984755	+	3	NPHP4 (chr1:5984755(+))	NPHP4	mid_expression	FALSE	FALSE	7226	7245	Weak_Transcription	FALSE	no_repeat_overlap
chr2	55417185	55417185	+	4	CCDC88A (chr2:55417185(+))	CCDC88A	mid_expression	FALSE	FALSE	2109	2304	Active_Enh_2	FALSE	no_repeat_overlap
chr1	20971026	20971026	-	5	EIF4G3 (chr1:20971026(-))	EIF4G3	mid_expression	FALSE	FALSE	51340	183435	Weak_Transcription	FALSE	no_repeat_overlap
chr2	1783182	1783182	+	6	non-genic (chr2:1783182(+))	non-genic	no_gene	FALSE	FALSE	1544	1291	Quiescent_Low	FALSE	no_repeat_overlap
chr1	85705560	85705560	-	6	ZNHIT6 (chr1:85705560(-))	ZNHIT6	mid_expression	FALSE	FALSE	2101	2297	Genic_Enh_2	FALSE	no_repeat_overlap
chr19	48220395	48220395	-	6	CARD8 (chr19:48220395(-))	CARD8	mid_expression	FALSE	FALSE	15864	16027	Strong_Transcription	FALSE	no_repeat_overlap
chr7	102416320	102416320	-	7	LOC105375433 (chr7:102416320(-))	LOC105375433	no_gene	FALSE	FALSE	292	28	Active_Enh_1	TRUE	LINE
chr6	149598014	149598014	-	8	KATNA1 (chr6:149598014(-))	KATNA1	mid_expression	FALSE	FALSE	30871	31033	Strong_Transcription	FALSE	no_repeat_overlap
chr16	89469214	89469214	-	9	ANKRD11 (chr16:89469214(-))	ANKRD11	mid_expression	FALSE	FALSE	21127	14902	Genic_Enh_1	FALSE	no_repeat_overlap
chrX	47154026	47154026	+	10	RBM10 (chrX:47154026(+)	RBM10	high_expression	FALSE	FALSE	8501	8526	Strong_Transcription	TRUE	SINE
chr12	132654892	132654892	+	10	POLE (chr12:132654892(+))	POLE	mid_expression	FALSE	FALSE	32187	32187	Strong_Transcription	FALSE	no_repeat_overlap
chr6	110137385	110137385	-	10	WASF1 (chr6:110137385(-))	WASF1	low_expression	FALSE	FALSE	41355	41492	Quiescent_Low	FALSE	no_repeat_overlap
chr2	63945292	63945292	+	10	VPS54 (chr2:63945292(+))	VPS54	mid_expression	FALSE	FALSE	48744	32455	Weak_Transcription	TRUE	LINE
chr19	11726895	11726895	+	10	ZNF823 (chr19:11726895(+))	ZNF823	low_expression	FALSE	FALSE	11493	11653	Weak_Transcription	TRUE	LTR
chr6	4496473	4496473	-	11	TAPBP (chr6:4496473(-))	TAPBP	high_expression	FALSE	FALSE	278541	278541	Quiescent_Low	FALSE	no_repeat_overlap
chr20	8251940	8251940	+	12	PLCB1-IT1 (chr20:8251940(+))	PLCB1-IT1	low_expression	FALSE	FALSE	37485	37623	Quiescent_Low	FALSE	no_repeat_overlap
chr15	85640065	85640065	-	13	AKAP13 (chr15:85640065(-))	AKAP13	high_expression	FALSE	FALSE	6448	13927	Strong_Transcription	FALSE	no_repeat_overlap
chr7	150471878	150471878	+	14	GIMAP8 (chr7:150471878(+))	GIMAP8	mid_expression	FALSE	FALSE	7030	6697	Genic_Enh_2	FALSE	no_repeat_overlap
chr9	56097348	56097348	+	15	chr9_56097348_+_NoMatch	NoMatch	no_gene	FALSE	FALSE	NA	NA	Quiescent_Low	TRUE	Satellite
chr22	10229466	10229466	-	16	chr22_10229466_-_NoMatch	NoMatch	no_gene	FALSE	FALSE	NA	NA	Quiescent_Low	TRUE	Satellite
