## Supplementary Table 1-3 for "PRISM-Seq: An Ultra-sensitive Sequencing Approach For Mapping Lentiviral Integration Sites": Supplementary Table 2.csv

clone_ID	Integration site	Reads	ProviralEnd	ConfidenceCall	geneName	chromfixed	coordfixed	strand	distanceToHighConfidenceIS(�10 kb)	sameGene	lessThan10reads	stagger
1	REV3L (chr6:111352830(-))	1	5LTR	low_confidence	REV3L	chr6	111352830	-	TRUE	TRUE	TRUE	TRUE
2	ESYT2 (chr7:158758330(+))	2	5LTR	low_confidence	ESYT2	chr7	158758330	+	TRUE	TRUE	TRUE	FALSE
2	ESYT2 (chr7:158757907(-))	4	3LTR	low_confidence	ESYT2	chr7	158757907	-	TRUE	TRUE	TRUE	TRUE
3	NPHP4 (chr1:5984420(-))	3	5LTR	low_confidence	NPHP4	chr1	5984420	-	TRUE	TRUE	TRUE	FALSE
3	NPHP4 (chr1:5985821(-))	6	3LTR	low_confidence	NPHP4	chr1	5985821	-	TRUE	TRUE	TRUE	FALSE
4	CCDC88A (chr2:55417186(+))	1	3LTR	low_confidence	CCDC88A	chr2	55417186	+	TRUE	TRUE	TRUE	TRUE
4	non-genic (chr13:30812015(-))	1	3LTR	low_confidence	non-genic	chr13	30812015	-	FALSE	NA	TRUE	FALSE
5	EIF4G3 (chr1:20972738(-))	1	5LTR	low_confidence	EIF4G3	chr1	20972738	-	TRUE	TRUE	TRUE	FALSE
5	EIF4G3 (chr1:20970570(-))	2	3LTR	low_confidence	EIF4G3	chr1	20970570	-	TRUE	TRUE	TRUE	FALSE
5	EIF4G3 (chr1:20970697(+))	1	3LTR	low_confidence	EIF4G3	chr1	20970697	+	TRUE	TRUE	TRUE	FALSE
5	EIF4G3 (chr1:20971114(+))	12	3LTR	low_confidence	EIF4G3	chr1	20971114	+	TRUE	TRUE	FALSE	FALSE
6	non-genic (chr2:1783181(+))	5	5LTR	low_confidence	non-genic	chr2	1783181	+	TRUE	NA	TRUE	TRUE
6	ALG8 (chr11:78133858(-))	1	3LTR	low_confidence	ALG8	chr11	78133858	-	FALSE	FALSE	TRUE	FALSE
6	ZNHIT6 (chr1:85705556(-))	4	3LTR	low_confidence	ZNHIT6	chr1	85705556	-	TRUE	TRUE	TRUE	TRUE
6	ZNHIT6 (chr1:85706941(+))	1	3LTR	low_confidence	ZNHIT6	chr1	85706941	+	TRUE	TRUE	TRUE	FALSE
6	non-genic (chr2:1783616(-))	1	3LTR	low_confidence	non-genic	chr2	1783616	-	TRUE	NA	TRUE	FALSE
6	non-genic (chr9:134082168(-))	1	3LTR	low_confidence	non-genic	chr9	134082168	-	FALSE	NA	TRUE	FALSE
7	LOC105375433 (chr7:102415397(+))	1	3LTR	low_confidence	LOC105375433	chr7	102415397	+	TRUE	TRUE	TRUE	FALSE
7	LOC105375433 (chr7:102417380(+))	4	3LTR	low_confidence	LOC105375433	chr7	102417380	+	TRUE	TRUE	TRUE	FALSE
8	KATNA1 (chr6:149596202(+))	1	3LTR	low_confidence	KATNA1	chr6	149596202	+	TRUE	TRUE	TRUE	FALSE
8	KATNA1 (chr6:149598013(-))	43	3LTR	low_confidence	KATNA1	chr6	149598013	-	TRUE	TRUE	FALSE	TRUE
8	KATNA1 (chr6:149598068(+))	9	3LTR	low_confidence	KATNA1	chr6	149598068	+	TRUE	TRUE	TRUE	FALSE
8	KATNA1 (chr6:149598189(+))	1	3LTR	low_confidence	KATNA1	chr6	149598189	+	TRUE	TRUE	TRUE	FALSE
8	KATNA1 (chr6:149598458(+))	3	3LTR	low_confidence	KATNA1	chr6	149598458	+	TRUE	TRUE	TRUE	FALSE
9	ANKRD11 (chr16:89468438(+))	1	3LTR	low_confidence	ANKRD11	chr16	89468438	+	TRUE	TRUE	TRUE	FALSE
9	ANKRD11 (chr16:89468664(-))	3	3LTR	low_confidence	ANKRD11	chr16	89468664	-	TRUE	TRUE	TRUE	FALSE
9	ANKRD11 (chr16:89468994(+))	1	3LTR	low_confidence	ANKRD11	chr16	89468994	+	TRUE	TRUE	TRUE	FALSE
9	ANKRD11 (chr16:89469210(-))	6	3LTR	low_confidence	ANKRD11	chr16	89469210	-	TRUE	TRUE	TRUE	TRUE
9	ANKRD11 (chr16:89469213(-))	5	3LTR	low_confidence	ANKRD11	chr16	89469213	-	TRUE	TRUE	TRUE	TRUE
9	PSD3 (chr8:18537737(+))	1	3LTR	low_confidence	PSD3	chr8	18537737	+	FALSE	FALSE	TRUE	FALSE
10	AIM1 (chr6:106515842(-))	3	5LTR	low_confidence	AIM1	chr6	106515842	-	FALSE	FALSE	TRUE	TRUE
10	C12orf54 (chr12:48425338(-))	1	5LTR	low_confidence	C12orf54	chr12	48425338	-	FALSE	FALSE	TRUE	TRUE
10	COL26A1 (chr7:101416360(+))	1	5LTR	low_confidence	COL26A1	chr7	101416360	+	FALSE	FALSE	TRUE	TRUE
10	FCHSD2 (chr11:73092003(+))	1	5LTR	low_confidence	FCHSD2	chr11	73092003	+	FALSE	FALSE	TRUE	TRUE
10	GK5 (chr3:142212504(+))	1	5LTR	low_confidence	GK5	chr3	142212504	+	FALSE	FALSE	TRUE	TRUE
10	HERC2 (chr15:28236637(-))	1	5LTR	low_confidence	HERC2	chr15	28236637	-	FALSE	FALSE	TRUE	TRUE
10	LOC101928008 (chr11:9860312(-))	1	5LTR	low_confidence	LOC101928008	chr11	9860312	-	FALSE	FALSE	TRUE	TRUE
10	LOC105377632 (chr2:57532247(+))	1	5LTR	low_confidence	LOC105377632	chr2	57532247	+	FALSE	FALSE	TRUE	TRUE
10	MEF2D (chr1:156469854(+))	1	5LTR	low_confidence	MEF2D	chr1	156469854	+	FALSE	FALSE	TRUE	TRUE
10	NDUFC2-KCTD14 (chr11:78053832(-))	1	5LTR	low_confidence	NDUFC2-KCTD14	chr11	78053832	-	FALSE	FALSE	TRUE	TRUE
10	NEDD4L (chr18:58051226(+))	3	5LTR	low_confidence	NEDD4L	chr18	58051226	+	FALSE	FALSE	TRUE	TRUE
10	RBM10 (chrX:47152496(-))	1	5LTR	low_confidence	RBM10	chrX	47152496	-	TRUE	TRUE	TRUE	TRUE
10	RBM10 (chrX:47152896(-))	1	5LTR	low_confidence	RBM10	chrX	47152896	-	TRUE	TRUE	TRUE	TRUE
10	SCN3A (chr2:165118636(-))	1	5LTR	low_confidence	SCN3A	chr2	165118636	-	FALSE	FALSE	TRUE	TRUE
10	SYNJ1 (chr21:32639441(-))	4	5LTR	low_confidence	SYNJ1	chr21	32639441	-	FALSE	FALSE	TRUE	TRUE
10	UBE2L3 (chr22:21597839(-))	1	5LTR	low_confidence	UBE2L3	chr22	21597839	-	FALSE	FALSE	TRUE	TRUE
10	non-genic (chr12:68774706(+))	2	5LTR	low_confidence	non-genic	chr12	68774706	+	FALSE	NA	TRUE	TRUE
10	non-genic (chr14:244377(-))	2	5LTR	low_confidence	non-genic	chr14	244377	-	FALSE	NA	TRUE	TRUE
10	non-genic (chr17:12249466(-))	1	5LTR	low_confidence	non-genic	chr17	12249466	-	FALSE	NA	TRUE	TRUE
10	non-genic (chr17:62926821(-))	1	5LTR	low_confidence	non-genic	chr17	62926821	-	FALSE	NA	TRUE	TRUE
10	non-genic (chr18:47770327(+))	3	5LTR	low_confidence	non-genic	chr18	47770327	+	FALSE	NA	TRUE	TRUE
10	non-genic (chr18:9899735(-))	1	5LTR	low_confidence	non-genic	chr18	9899735	-	FALSE	NA	TRUE	TRUE
10	non-genic (chr1:109059256(+))	1	5LTR	low_confidence	non-genic	chr1	109059256	+	FALSE	NA	TRUE	TRUE
10	non-genic (chr1:180610914(-))	2	5LTR	low_confidence	non-genic	chr1	180610914	-	FALSE	NA	TRUE	TRUE
10	non-genic (chr1:22320487(+))	1	5LTR	low_confidence	non-genic	chr1	22320487	+	FALSE	NA	TRUE	TRUE
10	non-genic (chr1:91238255(-))	1	5LTR	low_confidence	non-genic	chr1	91238255	-	FALSE	NA	TRUE	TRUE
10	non-genic (chr20:35169182(-))	1	5LTR	low_confidence	non-genic	chr20	35169182	-	FALSE	NA	TRUE	TRUE
10	non-genic (chr20:4630381(+))	1	5LTR	low_confidence	non-genic	chr20	4630381	+	FALSE	NA	TRUE	TRUE
10	non-genic (chr22:23926496(+))	1	5LTR	low_confidence	non-genic	chr22	23926496	+	FALSE	NA	TRUE	TRUE
10	non-genic (chr2:14419427(+))	1	5LTR	low_confidence	non-genic	chr2	14419427	+	FALSE	NA	TRUE	TRUE
10	non-genic (chr3:27561720(-))	1	5LTR	low_confidence	non-genic	chr3	27561720	-	FALSE	NA	TRUE	TRUE
10	non-genic (chr3:63794123(+))	1	5LTR	low_confidence	non-genic	chr3	63794123	+	FALSE	NA	TRUE	TRUE
10	non-genic (chr4:12259358(+))	2	5LTR	low_confidence	non-genic	chr4	12259358	+	FALSE	NA	TRUE	TRUE
10	non-genic (chr4:143322877(-))	1	5LTR	low_confidence	non-genic	chr4	143322877	-	FALSE	NA	TRUE	TRUE
10	non-genic (chr4:92246651(-))	2	5LTR	low_confidence	non-genic	chr4	92246651	-	FALSE	NA	TRUE	TRUE
10	non-genic (chr6:74926899(-))	1	5LTR	low_confidence	non-genic	chr6	74926899	-	FALSE	NA	TRUE	TRUE
10	non-genic (chr7:49329852(-))	2	5LTR	low_confidence	non-genic	chr7	49329852	-	FALSE	NA	TRUE	TRUE
10	non-genic (chr7:52385606(+))	1	5LTR	low_confidence	non-genic	chr7	52385606	+	FALSE	NA	TRUE	TRUE
10	non-genic (chr8:75365519(+))	1	5LTR	low_confidence	non-genic	chr8	75365519	+	FALSE	NA	TRUE	TRUE
10	non-genic (chr9:12684265(-))	1	5LTR	low_confidence	non-genic	chr9	12684265	-	FALSE	NA	TRUE	TRUE
10	non-genic (chrX:86093273(+))	1	5LTR	low_confidence	non-genic	chrX	86093273	+	FALSE	NA	TRUE	TRUE
10	AFF3 (chr2:99858651(+))	1	3LTR	low_confidence	AFF3	chr2	99858651	+	FALSE	FALSE	TRUE	TRUE
10	C2orf42 (chr2:70175456(-))	1	3LTR	low_confidence	C2orf42	chr2	70175456	-	FALSE	FALSE	TRUE	TRUE
10	CNTLN (chr9:17162164(-))	1	3LTR	low_confidence	CNTLN	chr9	17162164	-	FALSE	FALSE	TRUE	TRUE
10	LOC105369670 (chr12:14966626(+))	1	3LTR	low_confidence	LOC105369670	chr12	14966626	+	FALSE	FALSE	TRUE	TRUE
10	LOC105373710 (chr2:157027525(+))	2	3LTR	low_confidence	LOC105373710	chr2	157027525	+	FALSE	FALSE	TRUE	TRUE
10	LOC105377097 (chr3:55240112(+))	21	3LTR	low_confidence	LOC105377097	chr3	55240112	+	FALSE	FALSE	FALSE	TRUE
10	LOC285692 (chr5:9677149(+))	2	3LTR	low_confidence	LOC285692	chr5	9677149	+	FALSE	FALSE	TRUE	TRUE
10	NRG3 (chr10:82640026(-))	1	3LTR	low_confidence	NRG3	chr10	82640026	-	FALSE	FALSE	TRUE	TRUE
10	PRKG1 (chr10:52220679(-))	33	3LTR	low_confidence	PRKG1	chr10	52220679	-	FALSE	FALSE	FALSE	TRUE
10	RBM10 (chrX:47154021(+))	2	3LTR	low_confidence	RBM10	chrX	47154021	+	TRUE	TRUE	TRUE	TRUE
10	RBM10 (chrX:47154028(+))	2	3LTR	low_confidence	RBM10	chrX	47154028	+	TRUE	TRUE	TRUE	TRUE
10	RBM10 (chrX:47154501(-))	2	3LTR	low_confidence	RBM10	chrX	47154501	-	TRUE	TRUE	TRUE	FALSE
10	SBF2 (chr11:10147470(+))	1	3LTR	low_confidence	SBF2	chr11	10147470	+	FALSE	FALSE	TRUE	TRUE
10	TMEM132C (chr12:128703409(-))	1	3LTR	low_confidence	TMEM132C	chr12	128703409	-	FALSE	FALSE	TRUE	TRUE
10	VPS54 (chr2:63945293(+))	11	3LTR	low_confidence	VPS54	chr2	63945293	+	TRUE	TRUE	FALSE	TRUE
10	ZNF823 (chr19:11726896(+))	1	3LTR	low_confidence	ZNF823	chr19	11726896	+	TRUE	TRUE	TRUE	TRUE
10	ZNF823 (chr19:11728101(-))	1	3LTR	low_confidence	ZNF823	chr19	11728101	-	TRUE	TRUE	TRUE	FALSE
10	non-genic (chr10:8164925(+))	3	3LTR	low_confidence	non-genic	chr10	8164925	+	FALSE	NA	TRUE	TRUE
10	non-genic (chr15:81036457(-))	2	3LTR	low_confidence	non-genic	chr15	81036457	-	FALSE	NA	TRUE	TRUE
10	non-genic (chr17:13211732(+))	1	3LTR	low_confidence	non-genic	chr17	13211732	+	FALSE	NA	TRUE	TRUE
10	non-genic (chr20:226159(+))	1	3LTR	low_confidence	non-genic	chr20	226159	+	FALSE	NA	TRUE	TRUE
10	non-genic (chr6:156522821(-))	1	3LTR	low_confidence	non-genic	chr6	156522821	-	FALSE	NA	TRUE	TRUE
10	non-genic (chr7:67492412(-))	1	3LTR	low_confidence	non-genic	chr7	67492412	-	FALSE	NA	TRUE	TRUE
10	non-genic (chrX:30351436(-))	1	3LTR	low_confidence	non-genic	chrX	30351436	-	FALSE	NA	TRUE	TRUE
11	TAPBP (chr6:33302043(-))	185	3LTR	low_confidence	TAPBP	chr6	33302043	-	FALSE	TRUE	FALSE	TRUE
11	TAPBP (chr6:4496471(-))	9	3LTR	low_confidence	TAPBP	chr6	4496471	-	TRUE	TRUE	TRUE	TRUE
11	TAPBP (chr6:4496477(+))	306	3LTR	low_confidence	TAPBP	chr6	4496477	+	TRUE	TRUE	FALSE	TRUE
11	TAPBP (chr6:4496479(+))	2	3LTR	low_confidence	TAPBP	chr6	4496479	+	TRUE	TRUE	TRUE	TRUE
11	TAPBP (chr6:4497016(-))	1	3LTR	low_confidence	TAPBP	chr6	4497016	-	TRUE	TRUE	TRUE	FALSE
11	TAPBP (chr6:4545570(-))	5	3LTR	low_confidence	TAPBP	chr6	4545570	-	FALSE	TRUE	TRUE	TRUE
11	TAPBP (chr6:4713537(-))	1	3LTR	low_confidence	TAPBP	chr6	4713537	-	FALSE	TRUE	TRUE	TRUE
11	TAPBP (chr6:4737979(-))	1	3LTR	low_confidence	TAPBP	chr6	4737979	-	FALSE	TRUE	TRUE	TRUE
11	TAPBP (chr6:4737983(+))	1	3LTR	low_confidence	TAPBP	chr6	4737983	+	FALSE	TRUE	TRUE	FALSE
11	non-genic (chr18:172343(-))	1	3LTR	low_confidence	non-genic	chr18	172343	-	FALSE	NA	TRUE	FALSE
12	PLCB1-IT1 (chr20:8250494(-))	2	5LTR	low_confidence	PLCB1-IT1	chr20	8250494	-	TRUE	TRUE	TRUE	FALSE
12	PLCB1-IT1 (chr20:8251936(+))	1	5LTR	low_confidence	PLCB1-IT1	chr20	8251936	+	TRUE	TRUE	TRUE	TRUE
12	PLCB1-IT1 (chr20:8251939(+))	5	5LTR	low_confidence	PLCB1-IT1	chr20	8251939	+	TRUE	TRUE	TRUE	TRUE
12	PLCB1-IT1 (chr20:8249975(-))	6	3LTR	low_confidence	PLCB1-IT1	chr20	8249975	-	TRUE	TRUE	TRUE	TRUE
12	PLCB1-IT1 (chr20:8251362(-))	296	3LTR	low_confidence	PLCB1-IT1	chr20	8251362	-	TRUE	TRUE	FALSE	TRUE
12	PLCB1-IT1 (chr20:8251853(-))	1	3LTR	low_confidence	PLCB1-IT1	chr20	8251853	-	TRUE	TRUE	TRUE	TRUE
13	AKAP13 (chr15:85640419(+))	6	3LTR	low_confidence	AKAP13	chr15	85640419	+	TRUE	TRUE	TRUE	FALSE
13	PGBD5 (chr1:230385908(-))	1	3LTR	low_confidence	PGBD5	chr1	230385908	-	FALSE	FALSE	TRUE	FALSE
15	chr9_49603501_+_NoMatch	1	3LTR	low_confidence	non-genic	chr9	49603501	+	FALSE	NA	TRUE	TRUE
15	chr9_50464412_-_NoMatch	1	3LTR	low_confidence	non-genic	chr9	50464412	-	FALSE	NA	TRUE	TRUE
15	chr9_50476256_-_NoMatch	1	3LTR	low_confidence	non-genic	chr9	50476256	-	FALSE	NA	TRUE	TRUE
15	chr9_50741074_-_NoMatch	4	3LTR	low_confidence	non-genic	chr9	50741074	-	FALSE	NA	TRUE	TRUE
15	chr9_51038383_-_NoMatch	1	3LTR	low_confidence	non-genic	chr9	51038383	-	FALSE	NA	TRUE	TRUE
15	chr9_51961101_-_NoMatch	1	3LTR	low_confidence	non-genic	chr9	51961101	-	FALSE	NA	TRUE	TRUE
15	chr9_52645243_+_NoMatch	1	3LTR	low_confidence	non-genic	chr9	52645243	+	FALSE	NA	TRUE	TRUE
15	chr9_52847056_+_NoMatch	1	3LTR	low_confidence	non-genic	chr9	52847056	+	FALSE	NA	TRUE	TRUE
15	chr9_53416503_+_NoMatch	1	3LTR	low_confidence	non-genic	chr9	53416503	+	FALSE	NA	TRUE	TRUE
15	chr9_53728510_-_NoMatch	1	3LTR	low_confidence	non-genic	chr9	53728510	-	FALSE	NA	TRUE	TRUE
15	chr9_53796775_-_NoMatch	1	3LTR	low_confidence	non-genic	chr9	53796775	-	FALSE	NA	TRUE	TRUE
15	chr9_53856677_-_NoMatch	1	3LTR	low_confidence	non-genic	chr9	53856677	-	FALSE	NA	TRUE	TRUE
15	chr9_54369562_+_NoMatch	5	3LTR	low_confidence	non-genic	chr9	54369562	+	FALSE	NA	TRUE	TRUE
15	chr9_55948046_+_NoMatch	1	3LTR	low_confidence	non-genic	chr9	55948046	+	FALSE	NA	TRUE	TRUE
15	chr9_56100067_+_NoMatch	2	3LTR	low_confidence	non-genic	chr9	56100067	+	FALSE	NA	TRUE	TRUE
15	chr9_56103017_+_NoMatch	45	3LTR	low_confidence	non-genic	chr9	56103017	+	FALSE	NA	FALSE	TRUE
15	chr9_56581862_+_NoMatch	1	3LTR	low_confidence	non-genic	chr9	56581862	+	FALSE	NA	TRUE	TRUE
15	chr9_56822844_-_NoMatch	1	3LTR	low_confidence	non-genic	chr9	56822844	-	FALSE	NA	TRUE	TRUE
15	chr9_57084301_+_NoMatch	1	3LTR	low_confidence	non-genic	chr9	57084301	+	FALSE	NA	TRUE	TRUE
15	chr9_57358461_+_NoMatch	1	3LTR	low_confidence	non-genic	chr9	57358461	+	FALSE	NA	TRUE	TRUE
15	chr9_57573735_-_NoMatch	1	3LTR	low_confidence	non-genic	chr9	57573735	-	FALSE	NA	TRUE	TRUE
15	chr9_57888321_-_NoMatch	1	3LTR	low_confidence	non-genic	chr9	57888321	-	FALSE	NA	TRUE	TRUE
15	chr9_58031705_+_NoMatch	1	3LTR	low_confidence	non-genic	chr9	58031705	+	FALSE	NA	TRUE	TRUE
15	chr9_58675405_-_NoMatch	1	3LTR	low_confidence	non-genic	chr9	58675405	-	FALSE	NA	TRUE	TRUE
15	chr9_59126376_+_NoMatch	14	3LTR	low_confidence	non-genic	chr9	59126376	+	FALSE	NA	FALSE	TRUE
15	chr9_59270714_+_NoMatch	1	3LTR	low_confidence	non-genic	chr9	59270714	+	FALSE	NA	TRUE	TRUE
15	chr9_59493738_+_NoMatch	1	3LTR	low_confidence	non-genic	chr9	59493738	+	FALSE	NA	TRUE	TRUE
15	chr9_59632377_-_NoMatch	13	3LTR	low_confidence	non-genic	chr9	59632377	-	FALSE	NA	FALSE	TRUE
15	chr9_61456201_+_NoMatch	1	3LTR	low_confidence	non-genic	chr9	61456201	+	FALSE	NA	TRUE	TRUE
15	chr9_62433257_-_NoMatch	1	3LTR	low_confidence	non-genic	chr9	62433257	-	FALSE	NA	TRUE	TRUE
15	chr9_63112492_+_NoMatch	1	3LTR	low_confidence	non-genic	chr9	63112492	+	FALSE	NA	TRUE	TRUE
15	chr9_64097540_-_NoMatch	1	3LTR	low_confidence	non-genic	chr9	64097540	-	FALSE	NA	TRUE	TRUE
15	chr9_64265863_-_NoMatch	1	3LTR	low_confidence	non-genic	chr9	64265863	-	FALSE	NA	TRUE	TRUE
15	chr9_64309850_-_NoMatch	14	3LTR	low_confidence	non-genic	chr9	64309850	-	FALSE	NA	FALSE	TRUE
15	chr9_64314310_-_NoMatch	1	3LTR	low_confidence	non-genic	chr9	64314310	-	FALSE	NA	TRUE	TRUE
15	chr9_65144135_-_NoMatch	1	3LTR	low_confidence	non-genic	chr9	65144135	-	FALSE	NA	TRUE	TRUE
15	chr9_65659818_+_NoMatch	1	3LTR	low_confidence	non-genic	chr9	65659818	+	FALSE	NA	TRUE	TRUE
15	chr9_66728585_+_NoMatch	7	3LTR	low_confidence	non-genic	chr9	66728585	+	FALSE	NA	TRUE	TRUE
15	chr9_66731309_+_NoMatch	26	3LTR	low_confidence	non-genic	chr9	66731309	+	FALSE	NA	FALSE	TRUE
15	chr9_66734264_+_NoMatch	20	3LTR	low_confidence	non-genic	chr9	66734264	+	FALSE	NA	FALSE	TRUE
15	chr9_67617217_-_NoMatch	1	3LTR	low_confidence	non-genic	chr9	67617217	-	FALSE	NA	TRUE	TRUE
15	chr9_69597249_+_NoMatch	10	3LTR	low_confidence	non-genic	chr9	69597249	+	FALSE	NA	TRUE	TRUE
15	chr9_69755353_+_NoMatch	25	3LTR	low_confidence	non-genic	chr9	69755353	+	FALSE	NA	FALSE	TRUE
15	chr9_70261259_-_NoMatch	7	3LTR	low_confidence	non-genic	chr9	70261259	-	FALSE	NA	TRUE	TRUE
15	chr9_71021641_+_NoMatch	1	3LTR	low_confidence	non-genic	chr9	71021641	+	FALSE	NA	TRUE	TRUE
15	chr9_71833685_+_NoMatch	2	3LTR	low_confidence	non-genic	chr9	71833685	+	FALSE	NA	TRUE	TRUE
15	chr9_72446468_+_NoMatch	1	3LTR	low_confidence	non-genic	chr9	72446468	+	FALSE	NA	TRUE	TRUE
15	chr9_72804458_+_NoMatch	2	3LTR	low_confidence	non-genic	chr9	72804458	+	FALSE	NA	TRUE	TRUE
15	chr9_73002568_-_NoMatch	1	3LTR	low_confidence	non-genic	chr9	73002568	-	FALSE	NA	TRUE	TRUE
15	chr9_73229630_-_NoMatch	1	3LTR	low_confidence	non-genic	chr9	73229630	-	FALSE	NA	TRUE	TRUE
15	chr9_73792113_+_NoMatch	5	3LTR	low_confidence	non-genic	chr9	73792113	+	FALSE	NA	TRUE	TRUE
15	chr9_74115484_+_NoMatch	1	3LTR	low_confidence	non-genic	chr9	74115484	+	FALSE	NA	TRUE	TRUE
15	chr9_74436528_-_NoMatch	5	3LTR	low_confidence	non-genic	chr9	74436528	-	FALSE	NA	TRUE	TRUE
15	chr9_74453345_-_NoMatch	1	3LTR	low_confidence	non-genic	chr9	74453345	-	FALSE	NA	TRUE	TRUE
16	chr22_8860560_-_NoMatch	28	3LTR	low_confidence	non-genic	chr22	8860560	-	FALSE	NA	FALSE	TRUE
16	chr22_8860804_-_NoMatch	1	3LTR	low_confidence	non-genic	chr22	8860804	-	FALSE	NA	TRUE	TRUE
16	chr22_10227226_-_NoMatch	1	3LTR	low_confidence	non-genic	chr22	10227226	-	FALSE	NA	TRUE	TRUE
16	chr22_10228263_-_NoMatch	1	3LTR	low_confidence	non-genic	chr22	10228263	-	FALSE	NA	TRUE	TRUE
16	chr22_10228947_-_NoMatch	1	3LTR	low_confidence	non-genic	chr22	10228947	-	FALSE	NA	TRUE	TRUE
16	chr22_10229456_-_NoMatch	1	3LTR	low_confidence	non-genic	chr22	10229456	-	FALSE	NA	TRUE	TRUE
16	chr22_10231846_-_NoMatch	1	3LTR	low_confidence	non-genic	chr22	10231846	-	FALSE	NA	TRUE	TRUE
