## Supplementary Table 1-3 for "PRISM-Seq: An Ultra-sensitive Sequencing Approach For Mapping Lentiviral Integration Sites": Supplementary Table 3.xlsx

### Sheet: Sheet1
Supplementary table 3. Characteristic of an ART treated person living with HIV-1
Sl. no.	Sample ID	Years on ART	Age	Sex	CD4 cell count (cells/mm3)	Viral load (copies/ml)
1	OM5374	Pre ART*	29	M	214	96125
2	OM5374	3 months post	29	-	372	54
3	OM5374	1 year post	30	-	722	<40
4	OM5374	7 year post	36	-	974	<40
*Six months post first HIV diagnoisis
